# The genome sequence of the Lumpy Skin Disease virus from the outbreak in India suggests a distinct lineage of the virus

**DOI:** 10.1101/2022.09.15.508131

**Authors:** Lenin Bhatt, Rahul C. Bhoyar, Bani Jolly, Ravi Israni, Harie Vignesh, Vinod Scaria, Sridhar Sivasubbu

## Abstract

Although previously confined to regions within Africa, Lumpy Skin Disease Virus (LSDV) infections have caused significantly large outbreaks in several regions of the world in very recent years. In 2019, an outbreak of the disease was reported from India with low rates of morbidity and no reported mortality. However, in 2022, an ongoing outbreak of LSDV spanning over 7 states in India resulted in a reported mortality of over 80,000 cattle over a short period of three months. Here, we report complete genome sequences of 6 viral isolates of LSDV collected from affected cattle during an ongoing outbreak of the disease in Rajasthan, India. Analysis of the viral sequences suggests the genomes from the 2022 outbreak harbour a large number of genetic variations compared to the reference genome and form a distinct lineage. This report also highlights the importance of genome sequencing and surveillance of transboundary infectious agents and genomic characterisation of outbreaks.
