## Supplementary Data for "The genome sequence of the Lumpy Skin Disease virus from the outbreak in India suggests a distinct lineage of the virus"

### Sheet: Assembly Statistics
Sample ID	BasePairscovered	X coverage	Genome coverage	# bases with 0 coverage	# bases with >0 coverage	# bases with <10x coverage	# bases with <100x coverage	Variant Count	Ns in FASTA	Nucleotide Variants
LSD_L06	355514944	2357.95	99.9768	35	150738	55	80	176	87	T2011C,C2475A,G2536A,C3094T,A3329G,A3692G,G5119A,A6404ATT,C6621A,G8023A,G8025T,AT8162A,G8523A,A8648T,A10504G,A10753ATT,TTTA11580T,G12964A,G13103GT,G13221T,G14876A,A15080G,A15285C,A15520G,T16016TA,C18174CT,A18619T,CT18908C,T20299C,A20993G,C22689T,T23369A,T23932C,T25111C,C25193T,G25201A,G25971A,A27957AT,G28300A,G28551T,G28653A,T28978C,T29479C,G29777A,T32125C,A34228G,C34834T,T35919C,G36015A,A37139T,…
LSD_L08	80647354	534.893	99.9629	56	150717	76	178	175	108	T2011C,C2475A,G2536A,C3094T,A3329G,A3692G,G5119A,A6404ATT,C6621A,ATT8162A,G8523A,A8648T,A10504G,A10753ATT,TTTA11580T,G12964A,G13103GT,G13221T,G14876A,A15080G,A15285C,A15520G,T16016TA,C18174CT,A18619T,CT18908C,T20299C,A20993G,C22689T,T23369A,T23932C,T25111C,C25193T,G25201A,G25971A,A27957AT,G28300A,G28551T,G28653A,T28978C,T29479C,G29777A,A30663T,T32125C,A34228G,C34834T,T35919C,G36015A,A37139T,A3741…
LSD_L09	25250460	167.473	99.9615	58	150715	82	12267	174	167	T2011C,C2475A,G2536A,C3094T,A3329G,A3692G,G5119A,A6404ATT,C6621A,AT8162A,G8523A,A8648T,A10504G,A10753ATT,TTTA11580T,G12964A,G13103GT,G13221T,G14876A,A15080G,A15285C,A15520G,T16016TA,C18174CT,A18619T,CT18908C,T20299C,A20993G,C22689T,T23369A,T23932C,T25111C,C25193T,G25201A,G25971A,A27957AT,G28300A,G28551T,G28653A,T28978C,T29479C,G29777A,T32125C,A34228G,C34834T,T35919C,G36015A,A37139T,A37417G,G37816…
LSD_L10	7224622	47.9172	99.9556	67	150706	339	150237	170	1216	T2011C,C2475A,G2536A,C3094T,A3329G,A3692G,G5119A,C6621A,AT8162A,G8523A,A8648T,A10504G,A10753ATT,TTTA11580T,G12964A,G13221T,G14876A,A15080G,A15285C,A15520G,T16016TA,C18174CT,A18619T,CT18908C,T20299C,A20993G,C22689T,T23369A,T23932C,T25111C,C25193T,G25201A,G25971A,A27957AT,G28300A,G28551T,G28653A,T28978C,T29479C,G29777A,T32125C,A34228G,C34834T,T35919C,G36015A,A37139T,A37417G,G37816A,A40018G,AT40208A…
LSD_NS_30	30867231	204.727	99.9522	72	150701	111	650	174	167	T2011C,C2475A,G2536A,C3094T,A3329G,A3692G,G5119A,A6404ATT,C6621A,AT8162A,G8523A,A8648T,A10504G,A10753ATT,TTTA11580T,G12964A,G13103GT,G13221T,G14876A,A15080G,A15285C,A15520G,T16016TA,C18174CT,A18619T,CT18908C,T20299C,A20993G,C22689T,T23369A,T23932C,T25111C,C25193T,G25201A,G25971A,A27957AT,G28300A,G28551T,G28653A,T28978C,T29479C,G29777A,T32125C,A34228G,C34834T,T35919C,G36015A,A37139T,A37417G,G37816…
LSD_NS_31	40009747	265.364	99.9642	54	150719	85	318	174	125	T2011C,C2475A,G2536A,C3094T,A3329G,A3692G,G5119A,A6404ATT,C6621A,AT8162A,G8523A,A8648T,A10504G,A10753ATT,TTTA11580T,G12964A,G13103GT,G13221T,G14876A,A15080G,A15285C,A15520G,T16016TA,C18174CT,A18619T,CT18908C,T20299C,A20993G,C22689T,T23369A,T23932C,T25111C,C25193T,G25201A,G25971A,A27957AT,G28300A,G28551T,G28653A,T28978C,T29479C,G29777A,T32125C,A34228G,C34834T,T35919C,G36015A,A37139T,A37417G,G37816…

### Sheet: All Unique Variants (N=177)
Variant	Gene	Variant Type	Variant Type2	AA Change	Gene : Consequence	Number of Samples with Variant	Number of Samples in GenBank (N=57)	Reference Genome	POS	REF	ALT
T2011C	LSDVgp003	synonymous SNV	synonymous SNV	-	Protein Coding	6	43	NC_003027.1	2011	T	C
C2475A	LSDVgp005	nonsynonymous SNV	nonsynonymous SNV	F10L	Protein Coding	6	0	NC_003027.1	2475	C	A
G2536A	LSDVgp005	nonsynonymous SNV	nonsynonymous SNV	D31N	Protein Coding	6	10	NC_003027.1	2536	G	A
C3094T	LSDVgp006	nonsynonymous SNV	nonsynonymous SNV	E191K	Protein Coding	6	11	NC_003027.1	3094	C	T
A3329G	LSDVgp006	synonymous SNV	synonymous SNV	-	Protein Coding	6	34	NC_003027.1	3329	A	G
A3692G	LSDVgp007	synonymous SNV	synonymous SNV	-	Protein Coding	6	16	NC_003027.1	3692	A	G
G5119A	LSDVgp008	synonymous SNV	synonymous SNV	-	Protein Coding	6	47	NC_003027.1	5119	G	A
A6404ATT	LSDVgp008	UTR Variant	Indel	-	UTR Variant	5	0	NC_003027.1	6404	A	ATT
C6621A	LSDVgp010	nonsynonymous SNV	nonsynonymous SNV	L103F	Protein Coding	6	0	NC_003027.1	6621	C	A
G8023A	LSDVgp011	synonymous SNV	synonymous SNV	-	Protein Coding	1	0	NC_003027.1	8023	G	A
G8025T	LSDVgp011	nonsynonymous SNV	nonsynonymous SNV	L32I	Protein Coding	1	0	NC_003027.1	8025	G	T
AT8162A	LSDVgp011	UTR Variant	Indel	-	UTR Variant	6	0	NC_003027.1	8162	AT	A
G8523A	LSDVgp012	nonsynonymous SNV	nonsynonymous SNV	S113F	Protein Coding	6	16	NC_003027.1	8523	G	A
A8648T	LSDVgp012	nonsynonymous SNV	nonsynonymous SNV	N71K	Protein Coding	6	49	NC_003027.1	8648	A	T
A10504G	LSDVgp015	synonymous SNV	synonymous SNV	-	Protein Coding	6	49	NC_003027.1	10504	A	G
A10753ATT	LSDVgp013	UTR Variant	Indel	-	UTR Variant	6	0	NC_003027.1	10753	A	ATT
TTTA11580T	LSDVgp015	UTR Variant	Indel	-	UTR Variant	6	0	NC_003027.1	11580	TTTA	T
G12964A	LSDVgp019	nonsynonymous SNV	nonsynonymous SNV	T276I	Protein Coding	6	0	NC_003027.1	12964	G	A
G13103GT	LSDVgp019	frameshift insertion	Indel	P230fs	Protein Coding	5	0	NC_003027.1	13103	G	GT
G13221T	LSDVgp019	synonymous SNV	synonymous SNV	-	Protein Coding	6	17	NC_003027.1	13221	G	T
G14876A	LSDVgp021	synonymous SNV	synonymous SNV	-	Protein Coding	6	17	NC_003027.1	14876	G	A
A15080G	LSDVgp021	synonymous SNV	synonymous SNV	-	Protein Coding	6	50	NC_003027.1	15080	A	G
A15285C	LSDVgp022	nonsynonymous SNV	nonsynonymous SNV	D72E	Protein Coding	6	17	NC_003027.1	15285	A	C
A15520G	LSDVgp020	UTR Variant	UTR	-	UTR Variant	6	17	NC_003027.1	15520	A	G
T16016TA	LSDVgp021	UTR Variant	Indel	-	UTR Variant	6	0	NC_003027.1	16016	T	TA
C18174CT	LSDVgp026	frameshift insertion	Indel	K256fs	Protein Coding	6	0	NC_003027.1	18174	C	CT
A18619T	LSDVgp026	stopgain	stopgain SNV	L108X	Protein Coding	6	17	NC_003027.1	18619	A	T
CT18908C	LSDVgp026	frameshift deletion	Indel	K11fs	Protein Coding	6	0	NC_003027.1	18908	CT	C
T20299C	LSDVgp027	nonsynonymous SNV	nonsynonymous SNV	K190E	Protein Coding	6	17	NC_003027.1	20299	T	C
A20993G	LSDVgp028	synonymous SNV	synonymous SNV	-	Protein Coding	6	36	NC_003027.1	20993	A	G
C22689T	LSDVgp028	UTR Variant	UTR	-	UTR Variant	6	17	NC_003027.1	22689	C	T
T23369A	LSDVgp029	UTR Variant	UTR	-	UTR Variant	6	28	NC_003027.1	23369	T	A
T23932C	LSDVgp032	synonymous SNV	synonymous SNV	-	Protein Coding	6	16	NC_003027.1	23932	T	C
T25111C	LSDVgp032	synonymous SNV	synonymous SNV	-	Protein Coding	6	49	NC_003027.1	25111	T	C
C25193T	LSDVgp033	nonsynonymous SNV	nonsynonymous SNV	V730I	Protein Coding	6	49	NC_003027.1	25193	C	T
G25201A	LSDVgp033	nonsynonymous SNV	nonsynonymous SNV	T727I	Protein Coding	6	49	NC_003027.1	25201	G	A
G25971A	LSDVgp033	synonymous SNV	synonymous SNV	-	Protein Coding	6	0	NC_003027.1	25971	G	A
A27957AT	LSDVgp033	UTR Variant	Indel	-	UTR Variant	6	0	NC_003027.1	27957	A	AT
G28300A	LSDVgp035	nonsynonymous SNV	nonsynonymous SNV	P98S	Protein Coding	6	45	NC_003027.1	28300	G	A
G28551T	LSDVgp035	nonsynonymous SNV	nonsynonymous SNV	T14N	Protein Coding	6	0	NC_003027.1	28551	G	T
G28653A	LSDVgp036	nonsynonymous SNV	nonsynonymous SNV	D22N	Protein Coding	6	16	NC_003027.1	28653	G	A
T28978C	LSDVgp036	nonsynonymous SNV	nonsynonymous SNV	F130S	Protein Coding	6	49	NC_003027.1	28978	T	C
T29479C	LSDVgp036	nonsynonymous SNV	nonsynonymous SNV	V297A	Protein Coding	6	0	NC_003027.1	29479	T	C
G29777A	LSDVgp036	synonymous SNV	synonymous SNV	-	Protein Coding	6	12	NC_003027.1	29777	G	A
A30663T	LSDVgp037	nonsynonymous SNV	nonsynonymous SNV	D286V	Protein Coding	1	0	NC_003027.1	30663	A	T
T32125C	LSDVgp038	synonymous SNV	synonymous SNV	-	Protein Coding	6	47	NC_003027.1	32125	T	C
A34228G	LSDVgp039	synonymous SNV	synonymous SNV	-	Protein Coding	6	17	NC_003027.1	34228	A	G
C34834T	LSDVgp039	synonymous SNV	synonymous SNV	-	Protein Coding	6	36	NC_003027.1	34834	C	T
T35919C	LSDVgp041	synonymous SNV	synonymous SNV	-	Protein Coding	6	49	NC_003027.1	35919	T	C
G36015A	LSDVgp041	synonymous SNV	synonymous SNV	-	Protein Coding	6	17	NC_003027.1	36015	G	A
A37139T	LSDVgp042	nonsynonymous SNV	nonsynonymous SNV	I319N	Protein Coding	6	11	NC_003027.1	37139	A	T
A37417G	LSDVgp042	synonymous SNV	synonymous SNV	-	Protein Coding	6	47	NC_003027.1	37417	A	G
G37816A	LSDVgp042	synonymous SNV	synonymous SNV	-	Protein Coding	6	48	NC_003027.1	37816	G	A
A40018G	LSDVgp045	synonymous SNV	synonymous SNV	-	Protein Coding	6	48	NC_003027.1	40018	A	G
AT40208A	LSDVgp044	UTR Variant	Indel	-	UTR Variant	6	0	NC_003027.1	40208	AT	A
G40992A	LSDVgp047	synonymous SNV	synonymous SNV	-	Protein Coding	6	17	NC_003027.1	40992	G	A
A45863G	LSDVgp050	synonymous SNV	synonymous SNV	-	Protein Coding	6	17	NC_003027.1	45863	A	G
G49676A	LSDVgp056	synonymous SNV	synonymous SNV	-	Protein Coding	6	17	NC_003027.1	49676	G	A
A50155G	LSDVgp056	nonsynonymous SNV	nonsynonymous SNV	K171R	Protein Coding	6	32	NC_003027.1	50155	A	G
T54172C	LSDVgp061	nonsynonymous SNV	nonsynonymous SNV	L82S	Protein Coding	6	47	NC_003027.1	54172	T	C
C54214G	LSDVgp063	UTR Variant	UTR	-	UTR Variant	6	17	NC_003027.1	54214	C	G
C57854T	LSDVgp067	synonymous SNV	synonymous SNV	-	Protein Coding	6	17	NC_003027.1	57854	C	T
GCGA57913G	LSDVgp067	nonframeshift deletion	Indel	171_172del	Protein Coding	6	0	NC_003027.1	57913	GCGA	G
A57998ATT	LSDVgp067	frameshift insertion	Indel	X199delinsX	Protein Coding	6	0	NC_003027.1	57998	A	ATT
T60147C	LSDVgp071	synonymous SNV	synonymous SNV	-	Protein Coding	6	17	NC_003027.1	60147	T	C
G64632A	LSDVgp073	nonsynonymous SNV	nonsynonymous SNV	R73K	Protein Coding	6	17	NC_003027.1	64632	G	A
C64738T	LSDVgp073	synonymous SNV	synonymous SNV	-	Protein Coding	6	50	NC_003027.1	64738	C	T
A66583G	LSDVgp075	nonsynonymous SNV	nonsynonymous SNV	L599S	Protein Coding	6	49	NC_003027.1	66583	A	G
T67407C	LSDVgp075	synonymous SNV	synonymous SNV	-	Protein Coding	6	34	NC_003027.1	67407	T	C
T68443TA	LSDVgp075	UTR Variant	Indel	-	UTR Variant	6	0	NC_003027.1	68443	T	TA
T70186TA	LSDVgp077	frameshift insertion	Indel	X318delinsX	Protein Coding	6	0	NC_003027.1	70186	T	TA
G70921A	LSDVgp079	synonymous SNV	synonymous SNV	-	Protein Coding	6	35	NC_003027.1	70921	G	A
A71191G	LSDVgp079	synonymous SNV	synonymous SNV	-	Protein Coding	6	17	NC_003027.1	71191	A	G
C73328T	LSDVgp080	synonymous SNV	synonymous SNV	-	Protein Coding	6	17	NC_003027.1	73328	C	T
G75325A	LSDVgp083	synonymous SNV	synonymous SNV	-	Protein Coding	6	32	NC_003027.1	75325	G	A
A77020G	LSDVgp083	synonymous SNV	synonymous SNV	-	Protein Coding	6	17	NC_003027.1	77020	A	G
G80083A	LSDVgp086	synonymous SNV	synonymous SNV	-	Protein Coding	6	35	NC_003027.1	80083	G	A
T80733C	LSDVgp087	synonymous SNV	synonymous SNV	-	Protein Coding	6	32	NC_003027.1	80733	T	C
T80822TA	LSDVgp087	frameshift insertion	Indel	L96fs	Protein Coding	5	0	NC_003027.1	80822	T	TA
C81612T	LSDVgp088	synonymous SNV	synonymous SNV	-	Protein Coding	6	17	NC_003027.1	81612	C	T
A81912G	LSDVgp088	synonymous SNV	synonymous SNV	-	Protein Coding	6	33	NC_003027.1	81912	A	G
G83427A	LSDVgp089	nonsynonymous SNV	nonsynonymous SNV	A225V	Protein Coding	6	17	NC_003027.1	83427	G	A
A83720G	LSDVgp089	synonymous SNV	synonymous SNV	-	Protein Coding	6	17	NC_003027.1	83720	A	G
A84136AT	LSDVgp088	UTR Variant	Indel	-	UTR Variant	6	0	NC_003027.1	84136	A	AT
A84332G	LSDVgp090	synonymous SNV	synonymous SNV	-	Protein Coding	6	50	NC_003027.1	84332	A	G
C85954T	LSDVgp091	synonymous SNV	synonymous SNV	-	Protein Coding	6	12	NC_003027.1	85954	C	T
G86186A	LSDVgp091	nonsynonymous SNV	nonsynonymous SNV	S28L	Protein Coding	6	0	NC_003027.1	86186	G	A
A87562G	LSDVgp094	synonymous SNV	synonymous SNV	-	Protein Coding	6	17	NC_003027.1	87562	A	G
G87733A	LSDVgp094	synonymous SNV	synonymous SNV	-	Protein Coding	6	36	NC_003027.1	87733	G	A
G88291T	LSDVgp094	synonymous SNV	synonymous SNV	-	Protein Coding	6	37	NC_003027.1	88291	G	T
G88970A	LSDVgp094	nonsynonymous SNV	nonsynonymous SNV	S82L	Protein Coding	6	12	NC_003027.1	88970	G	A
C88975T	LSDVgp094	synonymous SNV	synonymous SNV	-	Protein Coding	6	36	NC_003027.1	88975	C	T
C89134T	LSDVgp094	synonymous SNV	synonymous SNV	-	Protein Coding	6	17	NC_003027.1	89134	C	T
TGAA89927T	LSDVgp096	nonframeshift deletion	Indel	22_22del	Protein Coding	6	0	NC_003027.1	89927	TGAA	T
C91298T	LSDVgp097	synonymous SNV	synonymous SNV	-	Protein Coding	6	0	NC_003027.1	91298	C	T
T92413G	LSDVgp098	synonymous SNV	synonymous SNV	-	Protein Coding	6	17	NC_003027.1	92413	T	G
G92761A	LSDVgp098	synonymous SNV	synonymous SNV	-	Protein Coding	6	31	NC_003027.1	92761	G	A
T93178C	LSDVgp098	synonymous SNV	synonymous SNV	-	Protein Coding	6	49	NC_003027.1	93178	T	C
T95360C	LSDVgp101	synonymous SNV	synonymous SNV	-	Protein Coding	6	17	NC_003027.1	95360	T	C
G95399A	LSDVgp101	synonymous SNV	synonymous SNV	-	Protein Coding	6	35	NC_003027.1	95399	G	A
A95402G	LSDVgp101	synonymous SNV	synonymous SNV	-	Protein Coding	6	35	NC_003027.1	95402	A	G
A96446G	LSDVgp101	synonymous SNV	synonymous SNV	-	Protein Coding	6	17	NC_003027.1	96446	A	G
T98843C	LSDVgp103	nonsynonymous SNV	nonsynonymous SNV	S89G	Protein Coding	6	32	NC_003027.1	98843	T	C
G98893A	LSDVgp103	nonsynonymous SNV	nonsynonymous SNV	P72L	Protein Coding	6	0	NC_003027.1	98893	G	A
A99042G	LSDVgp103	synonymous SNV	synonymous SNV	-	Protein Coding	6	33	NC_003027.1	99042	A	G
T99431A	LSDVgp103	UTR Variant	UTR	-	UTR Variant	6	17	NC_003027.1	99431	T	A
T100858G	LSDVgp108	synonymous SNV	synonymous SNV	-	Protein Coding	6	47	NC_003027.1	100858	T	G
G101267T	LSDVgp108	nonsynonymous SNV	nonsynonymous SNV	A17E	Protein Coding	6	0	NC_003027.1	101267	G	T
G101994A	LSDVgp110	nonsynonymous SNV	nonsynonymous SNV	D20N	Protein Coding	6	16	NC_003027.1	101994	G	A
C102183T	LSDVgp110	nonsynonymous SNV	nonsynonymous SNV	P83S	Protein Coding	6	17	NC_003027.1	102183	C	T
A103309C	LSDVgp110	nonsynonymous SNV	nonsynonymous SNV	E458A	Protein Coding	6	17	NC_003027.1	103309	A	C
A103750C	LSDVgp112	synonymous SNV	synonymous SNV	-	Protein Coding	6	36	NC_003027.1	103750	A	C
A105251C	LSDVgp114	synonymous SNV	synonymous SNV	-	Protein Coding	6	17	NC_003027.1	105251	A	C
A106409G	LSDVgp115	synonymous SNV	synonymous SNV	-	Protein Coding	6	35	NC_003027.1	106409	A	G
G106679A	LSDVgp115	synonymous SNV	synonymous SNV	-	Protein Coding	6	17	NC_003027.1	106679	G	A
A107798G	LSDVgp116	synonymous SNV	synonymous SNV	-	Protein Coding	6	48	NC_003027.1	107798	A	G
G108170T	LSDVgp116	synonymous SNV	synonymous SNV	-	Protein Coding	6	48	NC_003027.1	108170	G	T
A110719G	LSDVgp117	synonymous SNV	synonymous SNV	-	Protein Coding	6	36	NC_003027.1	110719	A	G
G110754A	LSDVgp117	nonsynonymous SNV	nonsynonymous SNV	H30Y	Protein Coding	6	17	NC_003027.1	110754	G	A
T111922TTGG	LSDVgp119	nonframeshift insertion	Indel	S84delinsSQ	Protein Coding	6	0	NC_003027.1	111922	T	TTGG
G113914A	LSDVgp122	synonymous SNV	synonymous SNV	-	Protein Coding	6	49	NC_003027.1	113914	G	A
T113935C	LSDVgp122	synonymous SNV	synonymous SNV	-	Protein Coding	6	49	NC_003027.1	113935	T	C
T114029TAAA	LSDVgp122	nonframeshift insertion	Indel	X197delinsX	Protein Coding	6	0	NC_003027.1	114029	T	TAAA
G116318A	LSDVgp126	nonsynonymous SNV	nonsynonymous SNV	E60K	Protein Coding	6	12	NC_003027.1	116318	G	A
G116393A	LSDVgp126	nonsynonymous SNV	nonsynonymous SNV	E85K	Protein Coding	6	0	NC_003027.1	116393	G	A
A116599G	LSDVgp126	synonymous SNV	synonymous SNV	-	Protein Coding	6	50	NC_003027.1	116599	A	G
C117475T	LSDVgp127	nonsynonymous SNV	nonsynonymous SNV	S260L	Protein Coding	6	17	NC_003027.1	117475	C	T
G117817A	LSDVgp128	nonsynonymous SNV	nonsynonymous SNV	S203F	Protein Coding	6	12	NC_003027.1	117817	G	A
A117955ATTT	LSDVgp128	nonframeshift insertion	Indel	I157delinsKI	Protein Coding	6	0	NC_003027.1	117955	A	ATTT
C118565A	LSDVgp129	nonsynonymous SNV	nonsynonymous SNV	T15K	Protein Coding	6	15	NC_003027.1	118565	C	A
G119526A	LSDVgp131	synonymous SNV	synonymous SNV	-	Protein Coding	6	17	NC_003027.1	119526	G	A
C120449T	LSDVgp133	nonsynonymous SNV	nonsynonymous SNV	P36L	Protein Coding	6	50	NC_003027.1	120449	C	T
T121041A	LSDVgp133	synonymous SNV	synonymous SNV	-	Protein Coding	6	35	NC_003027.1	121041	T	A
T121486A	LSDVgp133	nonsynonymous SNV	nonsynonymous SNV	L382I	Protein Coding	6	0	NC_003027.1	121486	T	A
T121644C	LSDVgp133	synonymous SNV	synonymous SNV	-	Protein Coding	6	17	NC_003027.1	121644	T	C
T121716C	LSDVgp133	synonymous SNV	synonymous SNV	-	Protein Coding	6	34	NC_003027.1	121716	T	C
GA122044G	LSDVgp134	UTR Variant	Indel	-	UTR Variant	6	0	NC_003027.1	122044	GA	G
C122067CTT	LSDVgp134	UTR Variant	Indel	-	UTR Variant	5	0	NC_003027.1	122067	C	CTT
A123155G	LSDVgp134	nonsynonymous SNV	nonsynonymous SNV	N327S	Protein Coding	6	0	NC_003027.1	123155	A	G
C123618T	LSDVgp134	synonymous SNV	synonymous SNV	-	Protein Coding	6	48	NC_003027.1	123618	C	T
G125157A	LSDVgp134	synonymous SNV	synonymous SNV	-	Protein Coding	6	45	NC_003027.1	125157	G	A
A125342G	LSDVgp134	nonsynonymous SNV	nonsynonymous SNV	K1056R	Protein Coding	6	46	NC_003027.1	125342	A	G
C127704T	LSDVgp134	synonymous SNV	synonymous SNV	-	Protein Coding	6	33	NC_003027.1	127704	C	T
A129690G	LSDVgp136	nonsynonymous SNV	nonsynonymous SNV	N80D	Protein Coding	6	47	NC_003027.1	129690	A	G
T130318C	LSDVgp137	synonymous SNV	synonymous SNV	-	Protein Coding	6	47	NC_003027.1	130318	T	C
G130354A	LSDVgp137	synonymous SNV	synonymous SNV	-	Protein Coding	6	0	NC_003027.1	130354	G	A
C130711T	LSDVgp137	synonymous SNV	synonymous SNV	-	Protein Coding	6	0	NC_003027.1	130711	C	T
C132959T	LSDVgp140	nonsynonymous SNV	nonsynonymous SNV	T132M	Protein Coding	6	17	NC_003027.1	132959	C	T
C133019T	LSDVgp140	nonsynonymous SNV	nonsynonymous SNV	S152F	Protein Coding	6	16	NC_003027.1	133019	C	T
GTAA133853G	LSDVgp141	nonframeshift deletion	Indel	173_174del	Protein Coding	6	0	NC_003027.1	133853	GTAA	G
G134856A	LSDVgp143	nonsynonymous SNV	nonsynonymous SNV	R134K	Protein Coding	6	17	NC_003027.1	134856	G	A
T135043A	LSDVgp143	nonsynonymous SNV	nonsynonymous SNV	N196K	Protein Coding	6	16	NC_003027.1	135043	T	A
G136031A	LSDVgp144	nonsynonymous SNV	nonsynonymous SNV	D167N	Protein Coding	6	16	NC_003027.1	136031	G	A
T136185A	LSDVgp144	nonsynonymous SNV	nonsynonymous SNV	I218N	Protein Coding	6	32	NC_003027.1	136185	T	A
G137165GT	LSDVgp144	frameshift insertion	Indel	V545fs	Protein Coding	6	0	NC_003027.1	137165	G	GT
A138086C	LSDVgp145	nonsynonymous SNV	nonsynonymous SNV	N289H	Protein Coding	6	17	NC_003027.1	138086	A	C
T138753C	LSDVgp145	nonsynonymous SNV	nonsynonymous SNV	F511S	Protein Coding	6	34	NC_003027.1	138753	T	C
T139030C	LSDVgp145	synonymous SNV	synonymous SNV	-	Protein Coding	6	17	NC_003027.1	139030	T	C
C139530T	LSDVgp146	synonymous SNV	synonymous SNV	-	Protein Coding	6	48	NC_003027.1	139530	C	T
C140548CAA	LSDVgp147	UTR Variant	Indel	-	UTR Variant	6	0	NC_003027.1	140548	C	CAA
G142175T	LSDVgp148	synonymous SNV	synonymous SNV	-	Protein Coding	6	17	NC_003027.1	142175	G	T
T142319C	LSDVgp148	synonymous SNV	synonymous SNV	-	Protein Coding	6	34	NC_003027.1	142319	T	C
G142594A	LSDVgp148	nonsynonymous SNV	nonsynonymous SNV	R165K	Protein Coding	6	12	NC_003027.1	142594	G	A
T144274C	LSDVgp149	synonymous SNV	synonymous SNV	-	Protein Coding	6	0	NC_003027.1	144274	T	C
C144410T	LSDVgp149	nonsynonymous SNV	nonsynonymous SNV	L316F	Protein Coding	6	47	NC_003027.1	144410	C	T
G144880A	LSDVgp150	nonsynonymous SNV	nonsynonymous SNV	E122K	Protein Coding	6	0	NC_003027.1	144880	G	A
AT145028A	LSDVgp151	UTR Variant	Indel	-	UTR Variant	6	0	NC_003027.1	145028	AT	A
G145556A	LSDVgp151	nonsynonymous SNV	nonsynonymous SNV	R171K	Protein Coding	6	16	NC_003027.1	145556	G	A
A145761AAAT	LSDVgp151	nonframeshift insertion	Indel	K239delinsKN	Protein Coding	6	0	NC_003027.1	145761	A	AAAT
C146165A	LSDVgp151	nonsynonymous SNV	nonsynonymous SNV	T374K	Protein Coding	6	49	NC_003027.1	146165	C	A
A146355C	LSDVgp151	synonymous SNV	synonymous SNV	-	Protein Coding	6	47	NC_003027.1	146355	A	C
G146776A	LSDVgp152	nonsynonymous SNV	nonsynonymous SNV	D5N	Protein Coding	6	32	NC_003027.1	146776	G	A
A146927T	LSDVgp152	nonsynonymous SNV	nonsynonymous SNV	N55I	Protein Coding	6	16	NC_003027.1	146927	A	T
A147444G	LSDVgp152	synonymous SNV	synonymous SNV	-	Protein Coding	6	47	NC_003027.1	147444	A	G
C147957T	LSDVgp152	synonymous SNV	synonymous SNV	-	Protein Coding	6	17	NC_003027.1	147957	C	T
C148125T	LSDVgp152	synonymous SNV	synonymous SNV	-	Protein Coding	6	47	NC_003027.1	148125	C	T
A148763G	LSDVgp154	synonymous SNV	synonymous SNV	-	Protein Coding	6	44	NC_003027.1	148763	A	G

### Sheet: Genewise variant distribution -
Gene	InDel	Nonsynonymous SNV	Stopgain	Synonymous SNV	UTR Variant	Total
LSDVgp003	0	0	0	1	0	1
LSDVgp005	0	2	0	0	0	2
LSDVgp006	0	1	0	1	0	2
LSDVgp007	0	0	0	1	0	1
LSDVgp008	1	0	0	1	0	2
LSDVgp010	0	1	0	0	0	1
LSDVgp011	1	1	0	1	0	3
LSDVgp012	0	2	0	0	0	2
LSDVgp013	1	0	0	0	0	1
LSDVgp015	1	0	0	1	0	2
LSDVgp019	1	1	0	1	0	3
LSDVgp020	0	0	0	0	1	1
LSDVgp021	1	0	0	2	0	3
LSDVgp022	0	1	0	0	0	1
LSDVgp026	2	0	1	0	0	3
LSDVgp027	0	1	0	0	0	1
LSDVgp028	0	0	0	1	1	2
LSDVgp029	0	0	0	0	1	1
LSDVgp032	0	0	0	2	0	2
LSDVgp033	1	2	0	1	0	4
LSDVgp035	0	2	0	0	0	2
LSDVgp036	0	3	0	1	0	4
LSDVgp037	0	1	0	0	0	1
LSDVgp038	0	0	0	1	0	1
LSDVgp039	0	0	0	2	0	2
LSDVgp041	0	0	0	2	0	2
LSDVgp042	0	1	0	2	0	3
LSDVgp044	1	0	0	0	0	1
LSDVgp045	0	0	0	1	0	1
LSDVgp047	0	0	0	1	0	1
LSDVgp050	0	0	0	1	0	1
LSDVgp056	0	1	0	1	0	2
LSDVgp061	0	1	0	0	0	1
LSDVgp063	0	0	0	0	1	1
LSDVgp067	2	0	0	1	0	3
LSDVgp071	0	0	0	1	0	1
LSDVgp073	0	1	0	1	0	2
LSDVgp075	1	1	0	1	0	3
LSDVgp077	1	0	0	0	0	1
LSDVgp079	0	0	0	2	0	2
LSDVgp080	0	0	0	1	0	1
LSDVgp083	0	0	0	2	0	2
LSDVgp086	0	0	0	1	0	1
LSDVgp087	1	0	0	1	0	2
LSDVgp088	1	0	0	2	0	3
LSDVgp089	0	1	0	1	0	2
LSDVgp090	0	0	0	1	0	1
LSDVgp091	0	1	0	1	0	2
LSDVgp094	0	1	0	5	0	6
LSDVgp096	1	0	0	0	0	1
LSDVgp097	0	0	0	1	0	1
LSDVgp098	0	0	0	3	0	3
LSDVgp101	0	0	0	4	0	4
LSDVgp103	0	2	0	1	1	4
LSDVgp108	0	1	0	1	0	2
LSDVgp110	0	3	0	0	0	3
LSDVgp112	0	0	0	1	0	1
LSDVgp114	0	0	0	1	0	1
LSDVgp115	0	0	0	2	0	2
LSDVgp116	0	0	0	2	0	2
LSDVgp117	0	1	0	1	0	2
LSDVgp119	1	0	0	0	0	1
LSDVgp122	1	0	0	2	0	3
LSDVgp126	0	2	0	1	0	3
LSDVgp127	0	1	0	0	0	1
LSDVgp128	1	1	0	0	0	2
LSDVgp129	0	1	0	0	0	1
LSDVgp131	0	0	0	1	0	1
LSDVgp133	0	2	0	3	0	5
LSDVgp134	2	2	0	3	0	7
LSDVgp136	0	1	0	0	0	1
LSDVgp137	0	0	0	3	0	3
LSDVgp140	0	2	0	0	0	2
LSDVgp141	1	0	0	0	0	1
LSDVgp143	0	2	0	0	0	2
LSDVgp144	1	2	0	0	0	3
LSDVgp145	0	2	0	1	0	3
LSDVgp146	0	0	0	1	0	1
LSDVgp147	1	0	0	0	0	1
LSDVgp148	0	1	0	2	0	3
LSDVgp149	0	1	0	1	0	2
LSDVgp150	0	1	0	0	0	1
LSDVgp151	2	2	0	1	0	5
LSDVgp152	0	2	0	3	0	5
LSDVgp154	0	0	0	1	0	1
Total	27	58	1	86	5	177

### Sheet: Sheet6
Gene	InDel	Nonsynonymous SNV	Stopgain	Synonymous SNV	UTR Variant	Total
LSDVgp005	0	1	0	0	0	1
LSDVgp008	1	0	0	0	0	1
LSDVgp010	0	1	0	0	0	1
LSDVgp011	1	1	0	1	0	3
LSDVgp013	1	0	0	0	0	1
LSDVgp015	1	0	0	0	0	1
LSDVgp019	1	1	0	0	0	2
LSDVgp021	1	0	0	0	0	1
LSDVgp026	2	0	0	0	0	2
LSDVgp033	1	0	0	1	0	2
LSDVgp035	0	1	0	0	0	1
LSDVgp036	0	1	0	0	0	1
LSDVgp037	0	1	0	0	0	1
LSDVgp044	1	0	0	0	0	1
LSDVgp067	2	0	0	0	0	2
LSDVgp075	1	0	0	0	0	1
LSDVgp077	1	0	0	0	0	1
LSDVgp087	1	0	0	0	0	1
LSDVgp088	1	0	0	0	0	1
LSDVgp091	0	1	0	0	0	1
LSDVgp096	1	0	0	0	0	1
LSDVgp097	0	0	0	1	0	1
LSDVgp103	0	1	0	0	0	1
LSDVgp108	0	1	0	0	0	1
LSDVgp119	1	0	0	0	0	1
LSDVgp122	1	0	0	0	0	1
LSDVgp126	0	1	0	0	0	1
LSDVgp128	1	0	0	0	0	1
LSDVgp133	0	1	0	0	0	1
LSDVgp134	2	1	0	0	0	3
LSDVgp137	0	0	0	2	0	2
LSDVgp141	1	0	0	0	0	1
LSDVgp144	1	0	0	0	0	1
LSDVgp147	1	0	0	0	0	1
LSDVgp149	0	0	0	1	0	1
LSDVgp150	0	1	0	0	0	1
LSDVgp151	2	0	0	0	0	2
Total	27	14	0	6	0	47

### Sheet: GenBank Data Acknowledgements
Accession	SRA_Accession	Submitters	Release_Date	Isolate	Species	Genus	Family	Length	Sequence_Type	Nuc_Completeness	Geo_Location	Country	Host	Isolation_Source	Collection_Date	GenBank_Title
OL752713.2	SRX14182446	Huang,C.-W., Ting,L.-J., Liu,Y.-P., Lin,Y.-J., Lee,F., Chiou,C.-J.	2022-01-25T00:00:00Z	LSDV/KM/Taiwan/2020	Lumpy skin disease virus	Capripoxvirus	Poxviridae	150822	GenBank	complete	Taiwan: Kinmen	Taiwan	Bos taurus		2020-08-17	Lumpy skin disease virus isolate LSDV/KM/Taiwan/2020, complete genome
AF409137.1		Kara,P.D., Afonso,C.L., Wallace,D.B., Kutish,G.F., Abolnik,C., Lu,Z., Vreede,F.T., Taljaard,L.C.F., Zsak,A., Viljoen,G.J., Rock,D.L., Stipinovich,C.	2002-09-01T00:00:00Z	Neethling Warmbaths LW	Lumpy skin disease virus	Capripoxvirus	Poxviridae	150793	GenBank	complete	South Africa: Warmbaths	South Africa	Bovidae			Lumpy skin disease virus NW-LW isolate Neethling Warmbaths LW, complete genome
MH893760.2		Sprygin,A., Artyuchova,E., Babin,Y., Prutnikov,P., Kostrova,E., Byadovskaya,O., Kononov,A., Artyukhova,E., B'yadovskaya,O.	2018-12-04T00:00:00Z		Lumpy skin disease virus	Capripoxvirus	Poxviridae	150751	GenBank	complete	Russia	Russia	Bos taurus		2015	Lumpy skin disease virus strain LSDV/Russia/Dagestan/2015, complete genome
MN995838.1		Uzar,S., Sarac,F., Gulyaz,V., Enul,H.	2020-03-25T00:00:00Z	pendik	Lumpy skin disease virus	Capripoxvirus	Poxviridae	150721	GenBank	complete	Turkey	Turkey	Bos taurus	skin	2014-08-13	Lumpy skin disease virus isolate pendik
MT643825.1		Mathijs,E., Vandenbussche,F., Ivanova,E., Haegeman,A., Aerts,L., Van Borm,S., De Clercq,K.	2020-08-17T00:00:00Z		Lumpy skin disease virus	Capripoxvirus	Poxviridae	150719	GenBank	complete	Bulgaria: Yambol region	Bulgaria	Bos taurus		2016-06-15	Lumpy skin disease virus strain 210LSD-249/BUL/16
MW435866.1		Mathijs,E., Van Borm,S., De Clercq,K., Vandenbussche,F.	2021-09-27T00:00:00Z	SA-Neethling	Lumpy skin disease virus	Capripoxvirus	Poxviridae	150682	GenBank	complete	South Africa	South Africa	Bos taurus		1959	Lumpy skin disease virus isolate SA-Neethling
OK318001.1		Wolff,J., Tuppurainen,E., Adedeji,A., Meseko,C., Asala,O., Adole,J., Atai,R., Dogonyaro,B., Globig,A., Hoffmann,D., Beer,M., Hoffmann,B.	2022-02-07T00:00:00Z	V281	Lumpy skin disease virus	Capripoxvirus	Poxviridae	150681	GenBank	complete	Nigeria	Nigeria	Bos taurus		2018	Lumpy skin disease virus isolate V281, complete genome
KY829023.3		Agianniotaki,E.I., Mathijs,E., Vandenbussche,F., Tasioudi,K.E., Haegeman,A., Iliadou,P., Chaintoutis,S.C., Dovas,C.I., Van Borm,S., Chondrokouki,E.D., De Clercq,K., Chondrokouki,E., Agianniotaki,E., Tasioudi,K., Lliadou,P., Chaintoutis,S., Dovas,C.	2017-05-10T00:00:00Z	Evros/GR/15	Lumpy skin disease virus	Capripoxvirus	Poxviridae	150681	GenBank	complete	Greece	Greece	Bos taurus		2015-08-18	Lumpy skin disease virus isolate Evros/GR/15
MZ577073.1		Mathijs,E., Vandenbussche,F., Nguyen,L.V., Quang,M., Aerts,L., Nguyen,T., De Leeuw,I., Nguyen,H.D., Philips,W., Dam,T.V., Haegeman,A., Van Borm,S., De Clercq,K.	2021-09-12T00:00:00Z		Lumpy skin disease virus	Capripoxvirus	Poxviridae	150665	GenBank	complete	Viet Nam	Viet Nam	Bos taurus		2020-10-28	Lumpy skin disease virus strain 20L42_Quyet-Thang/VNM/20, complete genome
MZ577076.1		Mathijs,E., Vandenbussche,F., Nguyen,L.V., Quang,M., Aerts,L., Nguyen,T., De Leeuw,I., Nguyen,H.D., Philips,W., Dam,T.V., Haegeman,A., Van Borm,S., De Clercq,K.	2021-09-12T00:00:00Z		Lumpy skin disease virus	Capripoxvirus	Poxviridae	150664	GenBank	complete	Viet Nam	Viet Nam	Bos taurus		2020-11-29	Lumpy skin disease virus strain 20L81_Bang-Thanh/VNM/20, complete genome
KX683219.1		Vandenbussche,F., Mathijs,E., Haegeman,A., Abdeldayem,F., Van Borm,S., De Clercq,K.	2016-08-27T00:00:00Z		Lumpy skin disease virus	Capripoxvirus	Poxviridae	150663	GenBank	complete	Kenya	Kenya	Ovis aries		1974	Lumpy skin disease virus strain KSGP 0240
KY702007.1		Toplak,I., Petrovic,T., Vidanovic,D., Lazic,S., Sekler,M., Manic,M., Petrovic,M., Kuhar,U.	2017-05-31T00:00:00Z	SERBIA/Bujanovac/2016	Lumpy skin disease virus	Capripoxvirus	Poxviridae	150661	GenBank	complete	Serbia	Serbia	Bos taurus		2016-06-07	Lumpy skin disease virus isolate SERBIA/Bujanovac/2016, complete genome
MW883897.1		Kumar,N., Barua,S., Riyesh,T., Khandelwal,N., Kumar,R., Chander,Y., Gupta,M.K., Pal,Y., Tripathi,B.N.	2021-10-08T00:00:00Z	LSDV/Cattle/India/2019/Ranchi-1	Lumpy skin disease virus	Capripoxvirus	Poxviridae	150655	GenBank	partial	India	India	Bos taurus		2019-12-31	UNVERIFIED: Lumpy skin disease virus isolate LSDV/Cattle/India/2019/Ranchi-1 genomic sequence, sequence
OM984485.1		Li,L.	2022-07-13T00:00:00Z		Lumpy skin disease virus	Capripoxvirus	Poxviridae	150641	GenBank	complete	China	China	Bos taurus		2019	Lumpy skin disease virus strain LSDV XJ201901, complete genome
MW355944.1		Ma,J., Yuan,Y., Shao,J., Sun,M., He,W., Chen,J., Liu,Q., Yuan,Y.X., Shao,J.W., Zhang,X., Wang,N.L.	2021-06-02T00:00:00Z		Lumpy skin disease virus	Capripoxvirus	Poxviridae	150606	GenBank	complete	China	China	Bos taurus		2020-07-01	Lumpy skin disease virus strain China/GD01/2020, complete genome
MH646674.1		Sprygin,A., Babin,Y., Byadovskaya,O., Pestova,Y., van Schalkwyk,A., Kononova,S., Shumilova,I., Nesterov,A., Wallace,D., Kononov,A.	2018-11-18T00:00:00Z		Lumpy skin disease virus	Capripoxvirus	Poxviridae	150606	GenBank	complete	Russia	Russia	Bos taurus		2017	Lumpy skin disease virus strain LSDV/Russia/Saratov/2017, complete genome
ON152411.1		Paungpin,W., Sariya,L., Chaiwattanarungruengpaisan,S., Thongdee,M., Tasinoros,S., Jitwongwai,A., Suthummaporn,K., Boonmasawai,S., Nakthong,C., Kornmatitsuk,B.	2022-04-20T00:00:00Z	LSDV72/PrachuapKhiriKhan/Thailand/2021	Lumpy skin disease virus	Capripoxvirus	Poxviridae	150602	GenBank	complete	Thailand	Thailand	Bos taurus		2021-09-21	Lumpy skin disease virus isolate LSDV72/PrachuapKhiriKhan/Thailand/2021, complete genome
MZ577075.1		Mathijs,E., Vandenbussche,F., Nguyen,L.V., Quang,M., Aerts,L., Nguyen,T., De Leeuw,I., Nguyen,H.D., Philips,W., Dam,T.V., Haegeman,A., Van Borm,S., De Clercq,K.	2021-09-12T00:00:00Z		Lumpy skin disease virus	Capripoxvirus	Poxviridae	150600	GenBank	complete	Viet Nam	Viet Nam	Bos taurus		2020-11-17	Lumpy skin disease virus strain 20L70_Dinh-To/VNM/20, complete genome
MZ577074.1		Mathijs,E., Vandenbussche,F., Nguyen,L.V., Quang,M., Aerts,L., Nguyen,T., De Leeuw,I., Nguyen,H.D., Philips,W., Dam,T.V., Haegeman,A., Van Borm,S., De Clercq,K.	2021-09-12T00:00:00Z		Lumpy skin disease virus	Capripoxvirus	Poxviridae	150599	GenBank	complete	Viet Nam	Viet Nam	Bos taurus		2020-10-30	Lumpy skin disease virus strain 20L43_Ly-Quoc/VNM/20, complete genome
OM984486.1		Li,L.	2022-07-13T00:00:00Z		Lumpy skin disease virus	Capripoxvirus	Poxviridae	150592	GenBank	complete	China	China	Bos taurus		2019	UNVERIFIED: Lumpy skin disease virus strain LSDV FJ2019, complete genome
MT007950.1		Di Felice,E., Pinoni,C., Polci,A., Monaco,F., Molini,U., Khaiseb,S., Camma,C., Capobianco Dondona,A., Orsini,M., Marcacci,M.	2020-05-13T00:00:00Z	Namibia_2016_9F	Lumpy skin disease virus	Capripoxvirus	Poxviridae	150586	GenBank	partial	Namibia	Namibia	Bos taurus		2016-09-01	UNVERIFIED: Lumpy skin disease virus isolate Namibia_2016_9F genomic sequence, sequence
KX894508.1		Vandenbussche,F., Mathijs,E., Haegeman,A., Gelman,B., Van Borm,S., De Clercq,K.	2018-10-11T00:00:00Z	155920/2012	Lumpy skin disease virus	Capripoxvirus	Poxviridae	150562	GenBank	complete	Israel	Israel	Bos taurus		2012-12-19	Lumpy skin disease virus isolate 155920/2012
KX764644.1		Mathijs,E., Vandenbussche,F., Haegeman,A., Potgieter,C., Maartens,L., Van Borm,S., De Clercq,K.	2016-09-18T00:00:00Z		Lumpy skin disease virus	Capripoxvirus	Poxviridae	150529	GenBank	complete	South Africa	South Africa	Bos taurus			Lumpy skin disease virus strain Neethling-Herbivac vaccine, complete genome
MT007951.1		Di Felice,E., Pinoni,C., Polci,A., Monaco,F., Molini,U., Khaiseb,S., Camma,C., Capobianco Dondona,A., Orsini,M., Marcacci,M.	2020-05-13T00:00:00Z	Namibia_2016_10F	Lumpy skin disease virus	Capripoxvirus	Poxviridae	150523	GenBank	partial	Namibia	Namibia	Bos taurus		2016-09-01	UNVERIFIED: Lumpy skin disease virus isolate Namibia_2016_10F genomic sequence, sequence
MW732649.1		Flannery,J., Shih,B., Haga,I.R., Ashby,M., Corla,A., King,S., Freimanis,G., Polo,N., Tse,A.C., Brackman,C.J., Chan,J., Pun,P., Ferguson,A.D., Law,A., Lycett,S., Batten,C., Beard,P.M., Shih,B.B.	2021-09-08T00:00:00Z		Lumpy skin disease virus	Capripoxvirus	Poxviridae	150513	GenBank	complete	Hong Kong	Hong Kong	Bos taurus		2020-12-01	Lumpy skin disease virus strain LSDV/HongKong/2020
HB977629.1		Williamson,A.L., Douglass,N., Shen,Y.J.	2009-09-22T00:00:00Z		Lumpy skin disease virus	Capripoxvirus	Poxviridae	150509	GenBank	partial						Sequence 1 from Patent WO2009101604
AF409138.1		Kara,P.D., Afonso,C.L., Wallace,D.B., Kutish,G.F., Abolnik,C., Lu,Z., Vreede,F.T., Taljaard,L.C.F., Zsak,A., Viljoen,G.J., Rock,D.L., Stipinovich,C.	2002-09-01T00:00:00Z	Neethling vaccine LW 1959	Lumpy skin disease virus	Capripoxvirus	Poxviridae	150509	GenBank	complete	South Africa	South Africa				Lumpy skin disease virus isolate Neethling vaccine LW 1959, complete genome
KX764645.1		Mathijs,E., Vandenbussche,F., Haegeman,A., Nthangeni,B., Van Borm,S., De Clercq,K.	2016-09-18T00:00:00Z		Lumpy skin disease virus	Capripoxvirus	Poxviridae	150508	GenBank	complete	South Africa	South Africa	Bos taurus			Lumpy skin disease virus strain Neethling-LSD vaccine-OBP, complete genome
MK441838.1		Douglass,N., Van der Walt,A., Omar,R., Williamson,A.-L.	2019-02-26T00:00:00Z		Lumpy skin disease virus	Capripoxvirus	Poxviridae	150507	GenBank	complete	South Africa	South Africa	Bos taurus		2011	Lumpy skin disease virus strain Herbivac LS
MN642592.1		Mathijs,E., Vandenbussche,F., Saduakassova,M., Kabduldanov,T., Haegeman,A., Aerts,L., Kyzaibayev,T., Sultanov,A., Van Borm,S., De Clercq,K.	2019-11-25T00:00:00Z		Lumpy skin disease virus	Capripoxvirus	Poxviridae	150485	GenBank	complete	Kazakhstan: Atyrau region	Kazakhstan	Bos taurus	skin, lesion	2016-07-07	Lumpy skin disease virus strain Kubash/KAZ/16
KX764643.1		Mathijs,E., Vandenbussche,F., Haegeman,A., King,A., Van Borm,S., De Clercq,K.	2016-09-18T00:00:00Z		Lumpy skin disease virus	Capripoxvirus	Poxviridae	150480	GenBank	complete	South Africa	South Africa	Bos taurus		1999	Lumpy skin disease virus strain SIS-Lumpyvax vaccine, complete genome
MG972412.1		Lojkic,I., Simic,I., Kresic,N., Bedekovic,T.	2018-04-16T00:00:00Z	Cro2016	Lumpy skin disease virus	Capripoxvirus	Poxviridae	150448	GenBank	complete	Croatia	Croatia	Bos taurus	skin	2016	Lumpy skin disease virus isolate Cro2016, complete genome
MT134042.1		Sprygin,A., Van Schalkwyk,A., Shumilova,I., Nesterov,A., Kononova,S., Prutnikov,P., Byadovskaya,O., Kononov,A.	2020-09-08T00:00:00Z	LSDV/Russia/Udmurtiya/2019	Lumpy skin disease virus	Capripoxvirus	Poxviridae	150436	GenBank	complete	Russia: Udmurtiya	Russia	Bos taurus		2019-03-03	Lumpy skin disease virus strain LSDV/Russia/Udmurtiya/2019, complete genome
MN636839.1		van Schalkwyk,A., Kara,P., Ebersohn,K., Mather,A., Annandale,C.H., Venter,E.H., Wallace,D.B., Mather,A.S., Annandale,H.	2020-06-21T00:00:00Z	LSD-103-GP-RSA-1991	Lumpy skin disease virus	Capripoxvirus	Poxviridae	150398	GenBank	complete	South Africa	South Africa	Bos taurus		1991	Lumpy skin disease virus isolate LSD-103-GP-RSA-1991, complete genome
MN636838.1		van Schalkwyk,A., Kara,P., Ebersohn,K., Mather,A., Annandale,C.H., Venter,E.H., Wallace,D.B., Mather,A.S., Annandale,H.	2020-06-21T00:00:00Z	LSD-58-LP-RSA-1993	Lumpy skin disease virus	Capripoxvirus	Poxviridae	150396	GenBank	complete	South Africa	South Africa	Bos taurus		1993	Lumpy skin disease virus isolate LSD-58-LP-RSA-1993, complete genome
MN636840.1		van Schalkwyk,A., Kara,P., Ebersohn,K., Mather,A., Annandale,C.H., Venter,E.H., Wallace,D.B., Mather,A.S., Annandale,H.	2020-06-21T00:00:00Z	LSD-248-NW-RSA-1993	Lumpy skin disease virus	Capripoxvirus	Poxviridae	150396	GenBank	complete	South Africa	South Africa	Bos taurus		1993	Lumpy skin disease virus isolate LSD-248-NW-RSA-1993, complete genome
MN636841.1		van Schalkwyk,A., Kara,P., Ebersohn,K., Mather,A., Annandale,C.H., Venter,E.H., Wallace,D.B., Mather,A.S., Annandale,H.	2020-06-21T00:00:00Z	LSD-220-1-NW-RSA-1993	Lumpy skin disease virus	Capripoxvirus	Poxviridae	150396	GenBank	complete	South Africa	South Africa	Bos taurus		1993	Lumpy skin disease virus isolate LSD-220-1-NW-RSA-1993, complete genome
MN636842.1		van Schalkwyk,A., Kara,P., Ebersohn,K., Mather,A., Annandale,C.H., Venter,E.H., Wallace,D.B., Mather,A.S., Annandale,H.	2020-06-21T00:00:00Z	LSD-220-2-NW-RSA-1993	Lumpy skin disease virus	Capripoxvirus	Poxviridae	150396	GenBank	complete	South Africa	South Africa	Bos taurus		1993	Lumpy skin disease virus isolate LSD-220-2-NW-RSA-1993, complete genome
MN636843.1		van Schalkwyk,A., Kara,P., Ebersohn,K., Mather,A., Annandale,C.H., Venter,E.H., Wallace,D.B., Mather,A.S., Annandale,H.	2020-06-21T00:00:00Z	LSD-148-GP-RSA-1997	Lumpy skin disease virus	Capripoxvirus	Poxviridae	150396	GenBank	complete	South Africa	South Africa	Bos taurus		1997	Lumpy skin disease virus isolate LSD-148-GP-RSA-1997, complete genome
MW699032.1		Van Schalkwyk,A., Byadovskaya,O., Shumilova,I., Wallace,D.B., Sprygin,A.	2021-12-11T00:00:00Z		Lumpy skin disease virus	Capripoxvirus	Poxviridae	150344	GenBank	complete	Russia	Russia	Bos taurus		2015	Lumpy skin disease virus strain LSDV/Russia/Dagestan/2015 75 passage
OL542833.1		Krotova,A., Byadovskaya,O., Shumilova,I., van Schalkwyk,A., Sprygin,A., Metlin,A.	2022-06-06T00:00:00Z	LSDV/Russia/Tyumen/2019	Lumpy skin disease virus	Capripoxvirus	Poxviridae	150338	GenBank	complete	Russia	Russia	Bos taurus		2019	Lumpy skin disease virus isolate LSDV/Russia/Tyumen/2019, complete genome
MW656253.1		van Schalkwyk,A., Byadovskaya,O., Shumilova,I., Wallace,D.B., Sprygin,A.	2021-10-09T00:00:00Z	LSDV/280-KZN/RSA/2018	Lumpy skin disease virus	Capripoxvirus	Poxviridae	150335	GenBank	complete	South Africa	South Africa	Bos taurus	blood	2018	Lumpy skin disease virus isolate LSDV/280-KZN/RSA/2018, complete genome
MN072619.1		Biswas,S., Noyce,R.S., Babiuk,L.A., Lung,O., Bulach,D.M., Bowden,T.R., Boyle,D.B., Babiuk,S., Evans,D.H.	2019-09-03T00:00:00Z	Kenya	Lumpy skin disease virus	Capripoxvirus	Poxviridae	150329	GenBank	complete		Kenya	Bos taurus			Lumpy skin disease virus isolate Kenya, complete genome
OM530217.1		Shumilova,I., Krotova,A., Nesterov,A., Byadovskaya,O., van Schalkwyk,A., Sprygin,A.	2022-04-13T00:00:00Z	LSDV/Russia/Saratov/2019	Lumpy skin disease virus	Capripoxvirus	Poxviridae	150309	GenBank	complete	Russia	Russia	Bos taurus		2019	Lumpy skin disease virus isolate LSDV/Russia/Saratov/2019, complete genome
MW656252.1		van Schalkwyk,A., Byadovskaya,O., Shumilova,I., Wallace,D.B., Sprygin,A.	2021-10-09T00:00:00Z	LSDV/Haden/RSA/1954	Lumpy skin disease virus	Capripoxvirus	Poxviridae	150300	GenBank	complete	South Africa	South Africa	Bos taurus		1954	Lumpy skin disease virus isolate LSDV/Haden/RSA/1954, complete genome
OM793602.1		Krotova,A., Byadovskaya,O., Shumilova,I., van Schalkwyk,A., Sprygin,A.	2022-06-06T00:00:00Z	LSDV_Russia_Tomsk_2020	Lumpy skin disease virus	Capripoxvirus	Poxviridae	150222	GenBank	complete	Russia	Russia	Bos taurus		2020	Lumpy skin disease virus isolate LSDV_Russia_Tomsk_2020, complete genome
OM793603.1		Krotova,A., Byadovskaya,O., Shumilova,I., van Schalkwyk,A., Sprygin,A.	2022-06-06T00:00:00Z	LSDV_Russia_Khabarovsk_2020	Lumpy skin disease virus	Capripoxvirus	Poxviridae	150209	GenBank	complete	Russia	Russia	Bos taurus		2020	Lumpy skin disease virus isolate LSDV_Russia_Khabarovsk_2020, complete genome
ON005067.1		Chervyakova,O., Issabek,A., Omarova,Z., Sultankulova,K., Orynbayev,M.	2022-05-14T00:00:00Z	Atyrau-5BJN(IL-18)	Lumpy skin disease virus	Capripoxvirus	Poxviridae	148628	GenBank	partial	Kazakhstan	Kazakhstan				Lumpy skin disease virus isolate Atyrau-5BJN(IL-18), partial genome
ON616408.1		Zan,X., Huang,H., Guo,Y., Di,D., Fu,C., Wang,S., Wu,Y., Wang,J., Wang,Y., Ma,Y., Chai,C., Su,R., Song,Q., Wang,W.	2022-08-24T00:00:00Z		Lumpy skin disease virus	Capripoxvirus	Poxviridae	148453	GenBank	partial	China	China	Bos taurus		2020	Lumpy skin disease virus strain LSDV/NMG/2020, partial genome
OK422493.1		Kumar,N., Barua,S., Riyesh,T., Khandelwal,N., Kumar,R., Chander,Y., Pal,Y., Tripathi,B.N.	2022-01-31T00:00:00Z	LSDV/Cattle/India/2019/Ranchi-1/P30	Lumpy skin disease virus	Capripoxvirus	Poxviridae	147681	GenBank	complete	India	India	Bos indicus		2019-12-31	Lumpy skin disease virus isolate LSDV/Cattle/India/2019/Ranchi-1/P30, complete genome
OK422492.1		Kumar,N., Barua,S., Riyesh,T., Khandelwal,N., Kumar,R., Chander,Y., Pal,Y., Tripathi,B.N.	2022-01-31T00:00:00Z	LSDV/Cattle/India/2019/Ranchi-1/P10	Lumpy skin disease virus	Capripoxvirus	Poxviridae	146171	GenBank	complete	India	India	Bos indicus		2019-12-31	Lumpy skin disease virus isolate LSDV/Cattle/India/2019/Ranchi-1/P10, complete genome
MT130502.2		Orynbayev,M., Nissanova,R., Sultankulova,K., Kozhabergenov,N.	2020-03-23T00:00:00Z		Lumpy skin disease virus	Capripoxvirus	Poxviridae	146159	GenBank	partial	Kazakhstan	Kazakhstan	Bos taurus		2018-01-11	Lumpy skin disease virus strain Neethling-RIBSP vaccine
MW631933.1		Bamouh,Z., Fellahi,S., Khayi,S., Hamdi,J., Omari Tadlaoui,K., Fassi-Fihri,O., Elharrak,M.	2021-04-12T00:00:00Z	LSD	Lumpy skin disease virus	Capripoxvirus	Poxviridae	146090	GenBank	complete	Morocco	Morocco			2017-07-14	Lumpy skin disease virus isolate LSD, complete genome
MT992618.1		Amirgazin,A., Ragatova,A.	2020-10-31T00:00:00Z	KZ-Kostanay-2018	Lumpy skin disease virus	Capripoxvirus	Poxviridae	145865	GenBank	partial	Kazakhstan	Kazakhstan	Bos taurus	skin	2018-09-01	Lumpy skin disease virus isolate KZ-Kostanay-2018
ON010590.1		Orynbayev,M., Sultankulova,K., Chervyakova,O., Rystayeva,R., Argimbayeva,T., Melisbek,A., Tulendibaev,A.	2022-07-18T00:00:00Z		Lumpy skin disease virus	Capripoxvirus	Poxviridae	145838	GenBank	partial	Kazakhstan	Kazakhstan	Bos taurus		2019	Lumpy skin disease virus strain Neethling-RIBSP/7C genomic sequence
MW030512.1		Orynbayev,M., Sultankulova,K., Chervyakova,O., Melisbek,A., Argimbaeva,T., Tulendibaev,A.	2022-01-23T00:00:00Z		Lumpy skin disease virus	Capripoxvirus	Poxviridae	139366	GenBank	complete						Mutant Lumpy skin disease virus clone Neethling-RIBSP(TK-)EGFP, complete genome
OK422494.1		Kumar,N., Barua,S., Riyesh,T., Khandelwal,N., Kumar,R., Chander,Y., Pal,Y., Tripathi,B.N.	2022-01-31T00:00:00Z	LSDV/Cattle/India/2019/Ranchi-1/P50	Lumpy skin disease virus	Capripoxvirus	Poxviridae	139051	GenBank	complete	India	India	Bos indicus			Lumpy skin disease virus isolate LSDV/Cattle/India/2019/Ranchi-1/P50, complete genome
